# DNA writing at a single genomic site enables lineage tracing and analog recording in mammalian cells

**DOI:** 10.1101/639120

**Authors:** Theresa B. Loveless, Joseph H. Grotts, Mason W. Schechter, Elmira Forouzmand, Courtney K. Carlson, Bijan S. Agahi, Guohao Liang, Michelle Ficht, Beide Liu, Xiaohui Xie, Chang C. Liu

## Abstract

The study of intricate cellular and developmental processes in the context of complex multicellular organisms is difficult because it can require the non-destructive observation of thousands, millions, or even billions of cells deep within an animal. To address this difficulty, several groups have recently reported CRISPR-based DNA recorders that convert transient cellular experiences and processes into changes in the genome, which can then be read by sequencing in high-throughput. However, existing DNA recorders act primarily by *erasing* DNA: they use the random accumulation of CRISPR-induced deletions to record information. This is problematic because in the limit of progressive deletion, no record remains. Here, we present a new type of DNA recorder that acts primarily by *writing* new DNA. Our system, called CHYRON (Cell HistorY Recording by Ordered iNsertion), inserts random nucleotides at a single locus in temporal order *in vivo* and can be applied as an evolving lineage tracer as well as a recorder of user-selected cellular stimuli. As a lineage tracer, CHYRON allowed us to perfectly reconstruct the population lineage relationships among 16 groups of human cells descended from four starting groups that were subject to a series of splitting steps. In this experiment, CHYRON progressively wrote and retained base insertions in 20% percent of cells where the average amount written was 8.4 bp (~14.5 bits), reflecting high information content and density. As a stimulus recorder, we showed that when the CHYRON machinery was placed under the control of a stress-responsive promoter, the frequency and length of writing reflected the dose and duration of the stress. We believe CHYRON represents a conceptual advance in DNA recording technologies where writing rather than erasing becomes the primary mode of information accumulation. With further engineering of CHYRON’s components to increase writing efficiency, CHYRON should lead to single-cell-resolution recording of lineage and other information through long periods of time in complex animals or tumors, advancing the pursuit of a full picture of mammalian development.
