## Supplementary material for "DNA writing at a single genomic site enables lineage tracing and analog recording in mammalian cells": Table S3

### Sheet: statistics
Sample	Cells at final split (approximate)	Reads	Fraction root sequence	Fraction deletion	Fraction insertions	Unique insertions	Unique insertions count >50 length >9	Unique insertions count >50 length >9, shared with sibling	Average length
1-1-1	8000	109065	27.9	13.82	58.28	377	5	3	5.11151
1-1-2	8000	98805	23.52	16.86	59.62	346	5	3	4.99655
1-2-1	8000	109973	26.38	15.65	57.97	382	5	3	5.26683
1-2-2	8000	105042	32.64	16.51	50.85	334	6	3	5.1421

### Sheet: 1-1-1
Insertion	Length	Counts
ROOT	4	30493
CCCCTC	6	6400
CC	2	5292
GGGGC	5	3900
GGCCC	5	3371
GCCT	4	3368
ACCC	4	3080
AACCC	5	3047
AGGGGGT	7	2904
ACGGGGGGACC	11	2716
GGC	3	2607
GCCCCC	6	2148
CCCCC	5	2003
GCCC	4	1799
CGAC	4	1313
CCC	3	1308
CTCCCC	6	1262
CCCCT	5	1239
GGGATG	6	1019
CCT	3	1017
GCCCC	5	958
GGGGT	5	877
GTCCCC	6	861
GGG	3	588
CCT	3	532
GGAC	4	525
GCC	3	500
ACCCCTCCCC	10	485
CCCT	4	410
CCCT	4	403
GGAAGG	6	381
GCGC	4	377
CCTCCTC	7	323
CT	2	311
AGCCACACC	9	298
ACCCGAAC	8	241
CCTGGC	6	240
GGGCC	5	238
GGGGAA	6	227
CCGGAC	6	227
AGC	3	214
CCCGGCCT	8	211
ACC	3	206
CCCTC	5	166
GGGG	4	162
AGCCACACCGCCCC	14	149
GCCCCCACCCCC	12	147
AACCCCC	7	144
AACCCT	6	143
GTCCC	5	110
CGTC	4	100
GCCCCCT	7	97
GGGGAATCCC	10	93
GGCCCC	6	92
CCTT	4	90
CCACGT	6	78
GTCT	4	76
GGGA	4	75
C	1	64
GGGGGGA	7	59
AGGC	4	58
ACCCCG	6	57
T	1	55
GGACCTC	7	50
AGGGTCCTCT	10	50
CGGC	4	50
GTCC	4	46
GCTTACC	7	46
GC	2	46
AGG	3	44
CG	2	42
GG	2	41
ACCCC	5	40
GGGGAC	6	39
GAG	3	34
G	1	31
GCTCC	5	31
CCCCT	5	30
CCCCGCT	7	30
AGGAAA	6	29
GCT	3	25
CCCC	4	25
GAC	3	25
GGTCCCC	7	24
TT	2	23
GGCTT	5	23
GGA	3	22
GT	2	22
CTGCCCT	7	20
GCCCCCTACCC	11	20
GCCCTC	6	19
GTTC	4	18
TGT	3	18
CTC	3	16
GGCCCT	6	16
TCT	3	15
CT	2	15
AC	2	15
ACCCTC	6	14
CAGT	4	14
GCACCTTTCCC	11	13
AGAAAGC	7	13
TAGACT	6	13
AGGG	4	12
GGGGAT	6	12
GGGCGT	6	12
GGGCAC	6	12
GATAAC	6	12
GGCC	4	12
AGTCCCC	7	12
ACTGG	5	11
GGGGGC	6	11
AGGGC	5	11
GTCTAAGCCC	10	10
AGGGGAAC	8	10
GGCCT	5	10
GCCTCGGT	8	10
GGCCTC	6	9
GTTT	4	9
AGCT	4	9
CCTCAGC	7	9
AGGGGGC	7	9
CGAGAT	6	9
GTC	3	9
CTGGGA	6	8
AGTT	4	8
GGGAC	5	8
CGGCCTC	7	8
A	1	7
CCGC	4	7
CTT	3	7
GTAC	4	7
CCGGGAC	7	7
GACCC	5	7
CTGGGGT	7	7
GGACCC	6	7
AAG	3	6
CCCCGCCATTC	11	6
GACCCCTTCCC	11	6
GCTC	4	6
CCCCTA	6	6
GTCCCGGTCAGG	12	6
GGGGGGT	7	6
CTGAACCT	8	6
ATCT	4	6
GGCTCGGGGT	10	6
CCCTCT	6	6
TTCCCTT	7	6
GATCCGGCCCC	11	6
GGGGGAC	7	6
ACCCT	5	6
ACCCCGGGCT	10	5
CCGGGGT	7	5
GAGAGC	6	5
AGGA	4	5
GTAGGTC	7	5
AACCCC	6	5
CAT	3	5
CCCGGCGT	8	5
AGGGGGGGACC	11	5
TCCT	4	5
AGCCC	5	5
TGA	3	5
CGGATT	6	5
GGGGCC	6	5
GGCCA	5	5
CCCCCC	6	5
CTG	3	5
GGGGA	5	5
CATCCT	6	5
GA	2	5
CCA	3	5
CCTGGGGCCCAGAC	14	4
GACCCT	6	4
ACGGGGGGACT	11	4
AGA	3	4
AGT	3	4
ACGGGGGGCCC	11	4
AGTTAATG	8	4
AGGGT	5	4
GGTCT	5	4
GCCCCT	6	4
CTCT	4	4
CCCGGCT	7	4
GCGT	4	3
CCTCC	5	3
CGAA	4	3
CGCCCC	6	3
AACCT	5	3
ATGGGGGGACC	11	3
CCCCTT	6	3
GGT	3	3
ACCT	4	3
GACT	4	3
GCCCGAAC	8	3
GAGCG	5	3
GG	2	3
CCCTGCCTG	9	3
ACCCTTTCTAGCTC	14	3
GGTTCTTC	8	3
GGGC	4	3
CTT	3	3
GAGT	4	3
GTTTTC	6	3
ATGG	4	3
TCCCCTG	7	3
GAGAGGGCCC	10	3
GGGGGT	6	3
GGTC	4	3
GGCGC	5	3
CCCAGAGGT	9	3
GGGGG	5	3
CTCCCA	6	3
CCCCGC	6	3
CGTG	4	3
AGGCCCT	7	3
ACCCTCGATTT	11	3
AGGCCC	6	2
CGAT	4	2
CA	2	2
AACCCCT	7	2
CCCCA	5	2
GCG	3	2
CCCTT	5	2
AGGTGGT	7	2
CACCC	5	2
GCCG	4	2
GACCCC	6	2
ACGGGGGAACC	11	2
GGACC	5	2
GCGGGGGGACC	11	2
GCCCCTC	7	2
CGACT	5	2
CCCCCTCCCC	10	2
CCTTC	5	2
GAT	3	2
ACGGGGGACC	10	2
CCCGTC	6	2
CCCCCT	6	2
GGACCTG	7	2
GGCCACACC	9	2
GGGGAGG	7	2
CCCTG	5	2
AACCG	5	2
GCCA	4	2
GTCCTC	6	2
GGGCT	5	2
CCTCTC	6	2
GTCCCT	6	1
GTCCCG	6	1
ACGGGGGGCC	10	1
CGAG	4	1
ACGGGGG	7	1
GGAA	4	1
AGCGGGT	7	1
GGAT	4	1
ACGCTGGGACC	11	1
GCCGCC	6	1
AGCC	4	1
GTTTCC	6	1
CCCCGGCC	8	1
CCCCG	5	1
GGTGG	5	1
GGTTT	5	1
CTAGGAC	7	1
GCA	3	1
ACGGCGGGGGC	11	1
GCTT	4	1
CGTG	4	1
AAGGGGGGACC	11	1
CCGGGGGGACC	11	1
CCTCCTT	7	1
GGGTCTGGGGACTT	14	1
CCCCTCCCC	9	1
GCCCT	5	1
ACGGGGGGAGC	11	1
TCCCCT	6	1
ACGGAGGGACA	11	1
CCCCTG	6	1
AACGC	5	1
GCTCCC	6	1
GGGCCC	6	1
CCTTATTT	8	1
GATCAGTAA	9	1
ACGAGGGGACC	11	1
CCCCAC	6	1
GTCTAAGCCT	10	1
ACCG	4	1
ACGGGGTGACC	11	1
CAT	3	1
GAGATG	6	1
GGCATG	6	1
AGGGGGGGGCT	11	1
ATC	3	1
CCGCC	5	1
CCGCT	5	1
ACGGGGGGACG	11	1
CCGGCC	6	1
ACCGGAAC	8	1
TTTCCCTT	8	1
GACC	4	1
AATCC	5	1
CTCCTC	6	1
CCCGGCTT	8	1
ACT	3	1
ACTTTTCTC	9	1
AACTC	5	1
AGCCCTCCCC	10	1
GCCCCCACCCCG	12	1
CTGA	4	1
CCTGAGGGTG	10	1
CGCATC	6	1
GTG	3	1
AGGGGAC	7	1
ACGTAGGGCCT	11	1
CGGGGTT	7	1
ACCCGAAA	8	1
ACCCGAAG	8	1
CCGGCCCCGT	10	1
CGCTA	5	1
GGGGTTG	7	1
CGCT	4	1
CCACTT	6	1
CAGGCC	6	1
GGACCGT	7	1
AGGGGGAGGGC	11	1
CCACTC	6	1
GGCT	4	1
ACGGGGGGGCC	11	1
GGCCCCACCCCC	12	1
AGGGTGT	7	1
ACCCCC	6	1
AGACC	5	1
CGAGTT	6	1
AGCCACACCGCCCA	14	1
AG	2	1
AGGGGGA	7	1
AGGGGGG	7	1
CGGA	4	1
CCTGGA	6	1
ACAAC	5	1
GCCCGC	6	1
CCCAAGTTA	9	1
CCCGGTTT	8	1
ACCCGC	6	1
ACGTTGGGACC	11	1
CCCCCG	6	1
GGTCC	5	1
GGGGGACC	8	1
ACCCCTACCC	10	1
GCCACG	6	1
GGGACC	6	1
GCCTAGC	7	1
ACGGGGGGAAC	11	1
GGACCT	6	1
CTCCCT	6	1
AGGGGCC	7	1
AACCACACC	9	1
ACTC	4	1
ACCCT	5	1
AACC	4	1
GAACC	5	1
GGTGC	5	1
CGTT	4	1
CAGGAATT	8	1
AGCACG	6	1
AGAGTGCTCT	10	1
GTG	3	1
AGCCCAGAC	9	1
CGGGGC	6	1
AGGAAG	6	1
CTCCC	5	1
GGGCG	5	1

### Sheet: 1-1-2
Insertion	Length	Counts
ROOT	4	23279
ACCC	4	5995
GGGGC	5	4627
GGGATG	6	4391
CCCCTC	6	3811
CC	2	3223
GTCCCC	6	3053
GCCT	4	2313
GGCCC	5	2201
CCCCC	5	2122
GGG	3	1967
CCCCT	5	1721
GGC	3	1680
AACCC	5	1640
GGGGT	5	1559
CCC	3	1309
GCCC	4	1207
GCCCCC	6	1046
AGGGGGT	7	862
GAG	3	798
ACGGGGGGACC	11	756
GCC	3	726
CTCCCC	6	703
ACCCCTCCCC	10	650
AGC	3	616
GTGGCCCC	8	552
GCCCC	5	461
CCCGGCCT	8	408
G	1	389
AACCCCG	7	379
GGAC	4	369
GGGGGCC	7	349
GCCGCTC	7	340
CGAC	4	287
CCT	3	280
CCCT	4	252
GGGCC	5	219
ACCT	4	216
AACCCC	6	202
ACCTCGGC	8	202
GCGC	4	183
CCCCTCGCCC	10	175
CCCCCCCT	8	168
AACCCTT	7	161
CCT	3	158
CCCGCCC	7	156
GTCT	4	153
CCGGCTCCTT	10	143
CCCC	4	128
GGACCTC	7	127
ACC	3	114
AGGC	4	112
GTCCC	5	110
GGGGGGA	7	109
CT	2	107
GAGGGGGGC	9	103
GGCCCC	6	102
AGCCACACC	9	94
GGGGAATCCC	10	87
GGTT	4	86
GAC	3	85
GGGGAA	6	84
CTGCCCT	7	82
T	1	74
CCTT	4	71
ACCCC	5	69
GTC	3	65
GGAGAGGCC	9	56
AGGG	4	45
AGGGGC	6	45
C	1	38
GCCGGGAACCC	11	35
AGG	3	35
GCTT	4	34
GGGGGCCT	8	34
CCCCT	5	33
CCTCGGCCC	9	32
CTT	3	31
GGGGCC	6	27
GCCCCT	6	27
CT	2	26
GCCTGCTA	8	25
ACCCTC	6	23
TCCT	4	22
ACGGGGGGACCGTC	14	21
CCTGGC	6	19
AGGGCT	6	19
A	1	18
CGGCT	5	17
GGGGGC	6	17
CGTTCT	6	16
CTC	3	16
ATCCCC	6	16
GGCC	4	16
GG	2	16
GACCCT	6	15
CCCT	4	15
CGGTCT	6	15
CCGA	4	14
GGATC	5	13
AACCCCC	7	13
GGT	3	13
TCCCT	5	13
ATCCC	5	13
GGGCCCC	7	13
GCT	3	12
GGGC	4	12
GGCCCT	6	12
GACCC	5	12
GC	2	12
GGGCCC	6	11
TTCT	4	11
GGA	3	10
CCTT	4	10
GAGGGCC	7	10
CAGT	4	10
ACCCT	5	10
TG	2	9
GCAG	4	9
AGTT	4	9
TAT	3	9
CGAGAT	6	9
TTTGTCT	7	9
GGTGGCCT	8	9
GGGCCAAAACT	11	9
GAGGCAAC	8	8
AGAAC	5	8
GACCCC	6	8
AT	2	8
GGCT	4	8
GGAAGG	6	8
CCCCCC	6	8
AAC	3	7
AGGGGGCCTC	10	7
TTT	3	7
GCTC	4	7
TT	2	7
CTGCCG	6	7
CTGAAG	6	7
GGGGCT	6	7
GAATAGGGC	9	7
GTAC	4	6
GTCC	4	6
CCGC	4	6
GGGGGGT	7	6
GCCTCGGTCCT	11	6
GGGACC	6	6
CGC	3	6
GCCTC	5	6
AGGT	4	5
GCTCGCC	7	5
GCCG	4	5
CGGGGTCGACAGGT	14	5
TGA	3	5
AGA	3	5
CCCCTAGC	8	5
AACCCAAGAGT	11	5
GGTTTATCCC	10	5
ACCTCGCGTC	10	5
GTCCTC	6	5
AGGCTACG	8	5
AAGAAAGAGG	10	4
AACCCCCCCGGTCCT	15	4
CCTCCC	6	4
GCCCTC	6	4
CATT	4	4
ACCGGC	6	4
AC	2	4
AGCCC	5	4
GGACT	5	4
AGCGCTCGGTC	11	4
GATAAC	6	4
CGCT	4	4
GCCCCTG	7	4
GTTC	4	4
CCCCGC	6	4
CGCTT	5	4
AAGTTGTCAA	10	4
CTCC	4	4
GAAG	4	4
GGGCTG	6	3
TCCTT	5	3
CTTG	4	3
AGCC	4	3
CACCT	5	3
ACCCGGCC	8	3
GCCCT	5	3
GGTGAAAA	8	3
GAGGC	5	3
GCAC	4	3
CGCCTT	6	3
GGTG	4	3
CAAA	4	3
GGACC	5	3
GTGGGG	6	3
AG	2	3
AGGGA	5	3
AGGGC	5	3
AGAAAGC	7	3
TTTCTTT	7	3
AACC	4	3
CCCTC	5	2
GTCCCT	6	2
AAAAC	5	2
AGGATG	6	2
GAGGCCCC	8	2
ACCCGGG	7	2
GTCCCA	6	2
GTTCC	5	2
CCCCTTATCAG	11	2
GGGAAG	6	2
TCCCCT	6	2
GGCCCTCCCC	10	2
GGGGGGC	7	2
CGCCTC	6	2
ACCA	4	2
AACAC	5	2
CAAT	4	2
CCCCGCCATTC	11	2
AGGACCTGCC	10	2
GGGA	4	2
CCACTC	6	2
AAACC	5	2
ACCCTCGCCC	10	2
GTGCCC	6	2
ACCCCC	6	2
GAGGGGGGT	9	2
CCCTCT	6	2
GATCCGGCCCC	11	2
CGCCC	5	2
GGGGGACC	8	2
ATGGAGGC	8	2
ACTC	4	2
CCACT	5	2
GTGT	4	2
ACT	3	2
GGAATG	6	2
CCGCGCCC	8	2
CCCTT	5	1
CCGGCTGCTT	10	1
GCGA	4	1
GGCCTC	6	1
CCTCC	5	1
GCACC	5	1
GGATG	5	1
GCGGCCCC	8	1
GTCTCC	6	1
CA	2	1
TCT	3	1
ACCTCGCC	8	1
GCCGC	5	1
ACGGGGGGACCGTT	14	1
ACCCCCG	7	1
AACCCCT	7	1
CACG	4	1
CCCTCGCCCT	10	1
CCCCA	5	1
CCCCG	5	1
ACCCATCCCC	10	1
GTCCT	5	1
CCGCTCGCCC	10	1
CACCCC	6	1
TGGGAT	6	1
GAGGGGTGC	9	1
TGCCCTT	7	1
ACCCCTCCAC	10	1
AGACCTC	7	1
CCTCGC	6	1
CCGGGGGGACC	11	1
CACCTC	6	1
GGGAAC	6	1
GCCTG	5	1
AAGGGGT	7	1
CGGGCCT	7	1
CCCCTT	6	1
GTTTCCCCCTG	11	1
CCCCTG	6	1
ACCCCTCGCCC	11	1
GGAGC	5	1
CCCCTG	6	1
ACGGGAGGACC	11	1
CCGGGGGGACCGTC	14	1
ACGGGGTGACC	11	1
GAGATG	6	1
GGCATG	6	1
ACGT	4	1
AGAGCC	6	1
CCCGGCCA	8	1
CCTCTG	6	1
GAGC	4	1
GACG	4	1
AGGATCT	7	1
CTCCTC	6	1
CGCGGC	6	1
GGCTG	5	1
GCCGCCC	7	1
CGGGGCC	7	1
GACCCTT	7	1
AGCCCTCCCC	10	1
GGGGCCTCTG	10	1
GGGTTG	6	1
CTGA	4	1
GGGT	4	1
AGGGGGGGGGC	11	1
GTG	3	1
ACCT	4	1
GTGGC	5	1
TGCCCCTG	8	1
GGTG	4	1
CGGGGGT	7	1
GCCGCGC	7	1
CGGG	4	1
AGCCCTT	7	1
GGGCTG	6	1
ACGGGGGC	8	1
ACCCCTCTCC	10	1
GGCGGCC	7	1
GGTATG	6	1
AGCCCCG	7	1
CTCGGC	6	1
AGGGGGC	7	1
AGGGGT	6	1
CCCGCAC	7	1
GACCCCG	7	1
CCCAC	5	1
CCTGA	5	1
GAGCTT	6	1
GCCCGC	6	1
GTCACC	6	1
AGGGT	5	1
CCCTG	5	1
CCCGCCCT	8	1
CGG	3	1
CGA	3	1
CTG	3	1
CTA	3	1
AGAGGGT	7	1
CACC	4	1
GTGGCTCC	8	1
CACT	4	1
CGCAACACG	9	1
CCTGCC	6	1
GGGATT	6	1
GCCCCTC	7	1
GTCCCTCCCC	10	1
CCACC	5	1
TGA	3	1
ACAC	4	1
ACGGGGGT	8	1
GTG	3	1
GGGCCTG	7	1
GTTGCCCC	8	1
GGGTAATCCC	10	1
CCTCTC	6	1

### Sheet: 1-2-1
Insertion	Length	Counts
ROOT	4	29061
CCCCTC	6	6585
GGGGC	5	6438
GGC	3	3971
ACGGGGGGACC	11	3272
GCCT	4	3215
GTCCCC	6	2907
GCCC	4	2846
CC	2	2773
CCC	3	2431
CTCCCC	6	2305
GCCCCC	6	1907
GTCTGGCCCGCCA	13	1515
GGCCC	5	1426
CCCCC	5	1152
CGGCT	5	1142
GGGGAA	6	982
GGG	3	913
CCCT	4	886
CCCGGCCT	8	801
CCT	3	650
GGGATG	6	625
GGGA	4	610
CCCT	4	591
ACCCC	5	577
CGACCC	6	552
CCCC	4	504
GGAC	4	490
GCG	3	488
AGGGGGT	7	463
GGGGT	5	454
CT	2	425
AACCCCC	7	408
CT	2	383
CGAC	4	379
CTGCCCT	7	364
GGGCC	5	345
GTGCCC	6	339
GTCT	4	322
GTC	3	322
ACCT	4	288
CCT	3	266
CTC	3	264
GGCCCC	6	251
GCC	3	249
GGACCTC	7	235
GGGC	4	209
GAGGCC	6	203
ACGG	4	198
GAG	3	198
CCCCT	5	192
ACCC	4	191
AACCCCT	7	189
GGGGCC	6	182
GCCTTTGGCCCC	12	172
GAC	3	156
CTAT	4	145
ATCCC	5	133
AGC	3	123
GCCCAGAC	8	118
AGCCACACC	9	112
GCCCC	5	110
GGCCT	5	106
GGAAGG	6	104
C	1	93
GG	2	92
ACT	3	89
GGTCCC	6	82
GACC	4	81
CGG	3	81
GTCC	4	77
GGGTT	5	70
CCCTT	5	69
GGGCCC	6	61
GCCTAGGGGGCC	12	60
G	1	57
CCTGAGGACC	10	57
GCCTC	5	57
CGGTACT	7	54
AACCC	5	53
T	1	50
AGCCACACCGGGGCC	15	49
CCGGGCC	7	49
CCCCCTGCCC	10	49
CCCCT	5	47
AGGG	4	41
CTT	3	34
GGCTC	5	33
GGGAA	5	31
CCAT	4	31
CCCTC	5	30
AGG	3	27
CGCCC	5	24
GCCGGG	6	23
CTGA	4	23
GCCCTC	6	22
GTGGAC	6	20
GGACC	5	18
GCCGAGGGCCCT	12	17
AGGGC	5	16
CTG	3	16
CGGTT	5	16
GGACCCC	7	15
CCCCTT	6	15
GGCC	4	14
GCCCCCTACCC	11	14
GGGTCT	6	14
GC	2	14
CTCC	4	13
GAGG	4	12
A	1	11
ACC	3	11
GGTC	4	11
GGGTATGGCCC	11	10
GGA	3	10
AC	2	10
CCTCCG	6	9
CCTT	4	9
GCCCCTG	7	8
GGCT	4	8
CCCCCC	6	8
TCTT	4	8
GT	2	8
TCCCTT	6	7
ATT	3	7
TCCT	4	7
AGGACCTGCC	10	7
AACCCCGTTC	10	7
AGCGCTCGGTC	11	7
CCCTCC	6	7
GGGGTGCCCC	10	7
AGT	3	7
AG	2	7
AGTTAATG	8	7
CGC	3	7
CGTT	4	7
CCCTCT	6	7
CCCAGAC	7	6
GTATCC	6	6
GGGCCAAAACT	11	6
GTAC	4	5
ACCCTC	6	5
GGATC	5	5
AGCC	4	5
TT	2	5
GCGGG	5	5
CTGGGCTAACT	11	5
CGCCTC	6	5
TGA	3	5
TTTTG	5	5
AAGACCCCGCT	11	5
CGT	3	5
ACGGGGGC	8	5
GCCTTCTTTCAGGCC	15	4
AGGGGGGC	8	4
CCCGCTTCC	9	4
GTCCC	5	4
GGCAT	5	4
GCCCT	5	4
GGAGC	5	4
GACCCC	6	4
ACGGGAGGACC	11	4
CAC	3	4
AGCCC	5	4
GGCTG	5	4
GAGC	4	4
ATCCT	5	4
CCCTTTT	7	4
GGGTC	5	4
TATT	4	4
ACGGGGGACC	10	4
GGGACC	6	4
CGA	3	4
GGGCCCT	7	4
CTGGGGT	7	4
CTAAC	5	4
GCCTCGGT	8	4
CCCCCGGACC	10	3
GGTGCTC	7	3
GCT	3	3
CTAGGAC	7	3
GCTC	4	3
CCGA	4	3
CCCCCT	6	3
ATGGGGGGACC	11	3
ACCGGC	6	3
ACTGTCCC	8	3
ACCCCT	6	3
GAGCG	5	3
CTCCTC	6	3
GCGGGGGGACC	11	3
CCTTC	5	3
GTGGC	5	3
CCTT	4	3
GATCTTTGTC	10	3
GGCCCT	6	3
GCCTCC	6	3
CGGCCCAGAC	10	3
CCCCCT	6	3
GGTCC	5	3
GGGGG	5	3
AGGGGCC	7	3
GAGAC	5	3
GA	2	3
GTT	3	3
TCGCAT	6	3
CTCCC	5	3
ATAAGGCCCCTC	12	3
GTCCCT	6	2
AAGC	4	2
GTCCCG	6	2
AAAAC	5	2
ACGGGGGGCC	10	2
AAC	3	2
GGCACC	6	2
CGCCCC	6	2
ATGAG	5	2
ACGTGGGGACC	11	2
GTCTGGCCCGCCG	13	2
CCCCTT	6	2
GAGGC	5	2
GGT	3	2
GTGCCCT	7	2
CCGT	4	2
GTCTGGTCCGCCA	13	2
ACGGCGGGACC	11	2
CAAA	4	2
GG	2	2
GCTTTC	6	2
ACGGGGGGTCC	11	2
CTGAAG	6	2
ATCCCC	6	2
ACGC	4	2
CTT	3	2
ACCGGCCT	8	2
GGGGTTG	7	2
CGCT	4	2
AGA	3	2
AGGACCCT	8	2
GACCC	5	2
CGGCCTC	7	2
ACGGGGGGCCC	11	2
GTTC	4	2
GTTT	4	2
GGCCACACC	9	2
AGGGA	5	2
ACGGGGGCACC	11	2
AGAAAGC	7	2
CCCTG	5	2
ACGGTGGGACC	11	2
CCCTAGGGAGT	11	2
GGCGC	5	2
ACGGGGGCC	9	2
ACGGGGGGATC	11	2
GGGGGAC	7	2
CTCT	4	2
CGGTCT	6	2
CCTCTC	6	2
GGCTGGCCCGCCA	13	1
GTTCCC	6	1
GCGA	4	1
AGGA	4	1
GGCCTC	6	1
CCTCC	5	1
GCGGGAGGACC	11	1
GCCCTTT	7	1
GGATT	5	1
GTCTGACCCGCCA	13	1
GCCCGGCC	8	1
ATCTGGCCCGCCA	13	1
ACGGGTGGACC	11	1
ATCAC	5	1
CTCGAA	6	1
AACCCC	6	1
CCCCGGCC	8	1
GTCTGC	6	1
CCGGC	5	1
ACGGGGCGACC	11	1
AAGGGGGGACG	11	1
GTCTGGCCCGCCT	13	1
GCCGGC	6	1
AT	2	1
CTCTGGTCCGCCA	13	1
GTCTGGCACGCCA	13	1
GCCTTGGGCGCC	12	1
AGAAGG	6	1
TCCCCT	6	1
GCTCCC	6	1
CGCTC	5	1
GTTTGGCCCGCCA	13	1
CGGGGGCACGT	11	1
ACCCCGT	7	1
GGGGGGT	7	1
ACGGGGAGACC	11	1
ACGAGGGGACC	11	1
CCCG	4	1
CCCA	4	1
ACGGGGTGACC	11	1
AGGGGGGGACC	11	1
GGCATC	6	1
ACGGGGGAACC	11	1
CCATCT	6	1
CCCAGCCT	8	1
ACGGGG	6	1
GTCCCGGCC	9	1
AACAC	5	1
GACT	4	1
CAAC	4	1
GACG	4	1
GGCTGAGGACC	11	1
CCTC	4	1
GCCTAGGGGGGC	12	1
CCCTTC	6	1
AGCCCC	6	1
CCCGGCTT	8	1
GACTGGGCCGCCA	13	1
GACGGGCCCGCCG	13	1
CGACC	5	1
GGGCCTC	7	1
CTGAGGGACGCCA	13	1
CAACCG	6	1
CCGGGGGGACC	11	1
ACGCGGGGACC	11	1
GATAAC	6	1
GTCTTC	6	1
CGGGGGT	7	1
CCCGGGCT	8	1
ACGGC	5	1
GCACCC	6	1
TCTGGCCCGCCAT	13	1
CCCTGGT	7	1
GTGGCC	6	1
GGGCTT	6	1
CCGCTC	6	1
GGGGCCC	7	1
ACAGGGGGACC	11	1
ACGGGGGGGCC	11	1
ACCCCC	6	1
AGCCCGGCC	9	1
GGCCA	5	1
CCCGTC	6	1
AGAC	4	1
CTCACC	6	1
GGTCCCC	7	1
TAACT	5	1
AGGGGGA	7	1
GGCCCA	6	1
AGGGGGC	7	1
AGGGGT	6	1
ACCGGGG	7	1
CCCAC	5	1
GGACCTG	7	1
GGTT	4	1
ATCACC	6	1
GACTGCC	7	1
AGGGAA	6	1
AGGAGGC	7	1
TCCGCT	6	1
AAGGGGGCACC	11	1
ACCTCGCGTC	10	1
CACT	4	1
AGGGCC	6	1
CACC	4	1
GGGGA	5	1
GTCCCCT	7	1
GAGAA	5	1
GCCCCCC	7	1
GCCA	4	1
CCCCGC	6	1
GGCGAA	6	1
GGGCCCC	7	1
GTGTGGCCCGCCA	13	1
CGTCT	5	1
GGAGG	5	1
TCTGGTCCGCCAT	13	1
GGTGC	5	1
GAGGCT	6	1
ACCCT	5	1
ACGGGGGT	8	1
CCA	3	1
CCCGGCT	7	1
GGGGTCCT	8	1
CCCAGT	6	1

### Sheet: 1-2-2
Insertion	Length	Counts
ROOT	4	34342
CCCCTC	6	4811
GGGGC	5	4257
GCCC	4	4012
ACGGGGGGACC	11	2988
CCC	3	2985
GTCCCC	6	2880
CTGCCCT	7	2193
CC	2	2189
GGGATG	6	2125
GCCT	4	2046
GGC	3	1825
ACCC	4	1303
CTCCCC	6	1257
GGG	3	1194
CCCT	4	1133
CCCC	4	906
GGGGAA	6	878
GGCCC	5	683
GGGCC	5	642
GCC	3	631
GCCCCC	6	551
GAG	3	482
CCCGGCCT	8	446
AACCC	5	432
GGCCCC	6	432
CCCT	4	405
GG	2	388
GGGA	4	382
CGAC	4	344
GGGC	4	327
CGGCT	5	302
CCCTT	5	299
CGACCC	6	278
CCCCCC	6	273
CCCCC	5	260
GGGGT	5	257
GCCCCT	6	253
AGCCACACC	9	225
CTT	3	217
GCCCC	5	206
GAC	3	202
GTCTGGCCCGCCA	13	182
GTC	3	180
ACT	3	170
CCCCT	5	168
ACCCC	5	168
G	1	166
CCTTGGCT	8	160
CCCCCT	6	158
GTCT	4	156
AGCCACACCCCC	12	143
AGG	3	138
GGTCC	5	132
CT	2	125
CCCCT	5	122
CCT	3	117
GTGTCT	6	114
TGT	3	112
AC	2	105
GCCTC	5	96
GGGGCGG	7	93
GGAAGG	6	89
GGTCGGC	7	85
CCCTT	5	79
GCCTAGGGGGCC	12	69
GGGGCC	6	68
T	1	64
GAGGCC	6	63
CTAGGAC	7	63
AGCCACACCGGGGCC	15	58
ATCCC	5	57
GGGCCC	6	57
AGGGGGT	7	54
CTGCCCTGTC	10	52
GCCCCCTACCC	11	46
GGACCTC	7	44
GTCC	4	41
A	1	38
AACCCCC	7	36
C	1	35
CT	2	34
TT	2	32
GC	2	32
GGCC	4	31
CCT	3	31
GCTCC	5	30
GCCCCAC	7	29
GTTC	4	25
GT	2	25
GCCCCCT	7	24
GTTT	4	24
AG	2	24
GCCCA	5	23
GAA	3	23
AGGCT	5	23
GCCCAGAC	8	22
GGGCAAT	7	22
CCGC	4	22
GTGGCCG	7	21
CTG	3	21
CTGTCGGCCCC	11	21
ACTCCT	6	20
GCT	3	20
AGCT	4	20
GGCTG	5	19
GGA	3	19
AGC	3	19
ATAA	4	19
CATCCT	6	19
CCGT	4	19
AAT	3	18
GGAC	4	18
TGCCCT	6	18
TCT	3	18
CGTCC	5	17
GGGTC	5	17
CGACT	5	17
GGGCGT	6	17
GCAG	4	16
CCAA	4	16
ACC	3	16
GGTCTT	6	15
ACCT	4	15
GAGGGGGCGGGC	12	15
GCCG	4	15
GCCCTC	6	15
CAGT	4	15
CCTCAGC	7	14
CG	2	14
AGGTACCCC	9	14
CTGAAAAACT	10	14
AGGCCC	6	13
CTGCCCTAAAT	11	13
AGCCCC	6	13
GGAGAAA	7	13
AT	2	12
C	1	12
GTATCC	6	12
TCCCGACT	8	12
CCCGCC	6	11
CGC	3	11
CCCGGGGCC	9	11
AACC	4	11
CTC	3	11
ACCGAGGCCC	10	11
CTTACCCC	8	10
GGACCTG	7	10
TCCCT	5	9
GCTCTC	6	9
CGTT	4	9
CTCGCTC	7	8
CCCCGGGAGCC	11	8
CCTG	4	8
GGGCCCC	7	8
CGA	3	8
AGGCGGT	7	8
AACCCCT	7	8
ATT	3	8
GGGGGC	6	8
GGATC	5	7
CCTTCTT	7	7
GGTGGCCT	8	7
CAT	3	7
ATGG	4	7
CCA	3	7
AAAAACCTTCT	11	7
CGGCCTC	7	7
AGGGCT	6	6
TCGGGAGGCTT	11	6
GGCTC	5	6
AAAAAAA	7	6
GGCCT	5	6
TTAGATT	7	6
CGGTT	5	5
GGCAT	5	5
CGGCCCAGAC	10	5
GGAGC	5	5
CGCCTC	6	5
AGAAACC	7	5
CTGGGGT	7	5
CTGCCCC	7	5
CCCCAAAGGG	10	5
CGGG	4	5
CACCTC	6	4
ACGGGGGACC	10	4
GGCTT	5	4
ACGGGGGGGCC	11	4
CCCTCT	6	4
GGGTTG	6	3
GGGGAC	6	3
ACGGGGGAA	9	3
CTTT	4	3
GACCCC	6	3
ATCCTTT	7	3
CCGCTC	6	3
ACGGGGTGACC	11	3
GGACC	5	3
GGCG	4	3
CGTTCT	6	3
ACCCTC	6	3
GGTCGAGGCC	10	3
GTTCCC	6	2
GTGGC	5	2
GTCCCT	6	2
ATGGGGGGACC	11	2
GCCCT	5	2
AGGGC	5	2
GCCCTCCCCTCC	12	2
ACGGGGGCACC	11	2
CACC	4	2
GCCTT	5	2
GGCCCT	6	2
ACGAGGGGACC	11	2
CTTG	4	2
ACGGGGGGACG	11	2
GACT	4	2
GACC	4	2
AGCCC	5	2
ACGGGGGC	8	2
ACGGGGGGATC	11	2
GTCCTC	6	2
CCCG	4	2
CGCT	4	2
GACCC	5	2
ATCACG	6	1
ATCCCC	6	1
GGCCACACC	9	1
GCGCCT	6	1
CCCTC	5	1
GCCAAGAC	8	1
GGGAAG	6	1
AGGATG	6	1
GGGAAA	6	1
CGCCCC	6	1
ACCCGGCC	8	1
ACCCCGGGCT	10	1
ACAGGGAGACC	11	1
AGCCTG	6	1
GCCTG	5	1
GTCCCA	6	1
GGCGCGG	7	1
GTGGGCC	7	1
TGCCCTT	7	1
TAG	3	1
CGAT	4	1
ACGGGGGGAGC	11	1
CCG	3	1
GGT	3	1
AAC	3	1
GGGATC	6	1
ACCT	4	1
GTG	3	1
GCCCTG	6	1
CTA	3	1
CTCC	4	1
CCCCGC	6	1
CCCTG	5	1
CCCCTT	6	1
TCCCCT	6	1
AGTGGTT	7	1
GGGTTAGAGC	10	1
CTGCCT	6	1
GTGATG	6	1
CTCTCC	6	1
GGTGGGA	7	1
GTCTGGCCCGCCT	13	1
CTGCCCTT	8	1
CTGCCTT	7	1
GCAC	4	1
GTCTCC	6	1
GGCTCC	6	1
ACGGC	5	1
CGGCTC	6	1
GCCAT	5	1
CCCTGA	6	1
ACGGGGGGAAC	11	1
CTCT	4	1
TCTTTT	6	1
GAAAACGTTCT	11	1
CGCA	4	1
CGCC	4	1
GACCCT	6	1
CCACTC	6	1
ACCGGGGGACC	11	1
ACGGGGGCGG	10	1
GAGATG	6	1
GGGGG	5	1
GGGGCG	6	1
GGGGA	5	1
GTCTGGTCCGCCA	13	1
CTGCGCT	7	1
GGGCACT	7	1
TGGCCGT	7	1
GCCGC	5	1
ACTCC	5	1
GCCCCG	6	1
GACTAGGGGGCC	12	1
GGCATG	6	1
ACGGGGGAACC	11	1
GCTATG	6	1
ATGCCCT	7	1
GGAGG	5	1
GTCCCGGCC	9	1
CGCCC	5	1
CCCTTC	6	1
CCCCG	5	1
GATGTG	6	1
ACACC	5	1
TGG	3	1
AGCCACACA	9	1
CTCCTC	6	1
GGGTAA	6	1
AGCACC	6	1
CACCCC	6	1
ACCCT	5	1
GCGGGGGCACC	11	1
ACGGGGGT	8	1
GGCGCC	6	1
GCGGGAGGACC	11	1
GCCTCC	6	1
ACGGGGGGTCC	11	1
CCTTGTCT	8	1
GTT	3	1
CACCTG	6	1
GCACCC	6	1
AGGGAT	6	1
CCCGTC	6	1
CCCA	4	1
CCCC	4	1
CTGTCCT	7	1
CGCACG	6	1
GTACCC	6	1
GTGGAA	6	1
CGACC	5	1
AGTTAATG	8	1
GGGCGGC	7	1
GGCCGC	6	1
AAG	3	1
GGCCACACCGGGGCC	15	1
