## Supplementary material for "DNA writing at a single genomic site enables lineage tracing and analog recording in mammalian cells": Table S5

### Sheet: Sheet1
	insertions	wells
	AACCGGGCCTTTCT	4-1-2
	AACCGGGCGATCCT	1-2-2
	AACTGAGCACGAAC	3-2-1
	AACTGAGCACGAAC	3-2-2
	AAGGCTAAAGGGTC	4-2-1
	AAGGCTAAAGGGTC	4-2-2
	AAGGGCCAGGGCCC	2-1-1
	AAGGGCCAGGGCCC	2-1-2
	AAGGGCCAGGGCCC	2-2-1
	AAGGGCCAGGGCCC	2-2-2
	ACCAACCTACTCCT	3-2-1
	ACCAACCTACTCCT	3-2-2
	ACCCCCTAAGGGGA	1-2-1
	ACCCCCTAAGGGGA	1-2-2
	ACCCTTGAGGGTAC	1-2-1
	ACCCTTGAGGGTAC	1-2-2
	ACCTTACCGGGCCT	2-2-1
	ACCTTACCGGGCCT	2-2-2
	AGATCTCGGCCCCC	3-2-1
	AGATCTCGGCCCCC	3-2-2
	AGGCCCTTCGGCCT	4-2-1
	AGGCCCTTCGGCCT	4-2-2
	AGGCCGGGGAGCCT	3-2-1
	AGGCCGGGGAGCCT	3-2-2
	AGGCCGGGGAGCCT	3-1-1
	AGGCCGGGGAGCCT	3-1-2
	AGGCCGTTCGGCCC	2-1-1
	AGGCCGTTCGGCCC	2-1-2
	AGGCCGTTCGTCCC	2-2-2
	CCAGGATCTGAAAC	4-2-2
	CCAGGATCTGTTTC	4-2-1
	CCAGGATCTGTTTC	4-2-2
	CCCCCCCCCAACTC	3-1-1
	CCCCCCCCCAACTC	3-1-2
	CCCCCTAGCGAGGC	1-2-1
	CCCCCTAGCGAGGC	1-2-2
	CCCCCTGGCGGGGT	3-2-1
	CCCCCTGGCGGGGT	3-2-2
	CCCCTTTCCACCTC	3-2-1
	CCCCTTTCCACCTC	3-2-2
	CCCTTACGTGGGGC	1-2-1
	CCCTTACGTGGGGC	1-2-2
	CCCTTAGGGCTTGC	1-2-1
	CCCTTAGGGCTTGC	1-2-2
	CCTCCGGGTCCCGG	3-2-1
	CCTCCGGGTCCCGG	3-2-2
	CCTCGCCCTGGGCC	4-1-2
	CCTCGCCCTGGGCC	4-1-1
	CCTCGTGCCCTCTC	4-2-1
	CCTCGTGCCCTCTC	4-2-2
	CCTTTTTTCAAACC	1-2-1
	CCTTTTTTCAAACC	1-2-2
	CGAGGTCTTGCCCT	3-1-1
	CGAGGTCTTGCCCT	3-1-2
	CGTAGTTCTCCGGC	4-2-1
	CGTAGTTCTCCGGC	4-2-2
	CTAACCCTCTAACT	4-1-2
	CTAACCCTCTAACT	4-1-1
	CTAACCCTCTAACT	4-2-1
	CTAACCCTCTAACT	1-1-1
	CTAACCCTCTAACT	4-2-2
	GACCGTGAGGGACC	1-1-1
	GACCGTGAGGGACC	1-1-2
	GACCTCCAGGGGCC	1-2-1
	GACCTCCAGGGGCC	1-2-2
	GATCCCCCCTAGGG	4-2-1
	GATCCCCCCTAGGG	4-2-2
	GCAGCCCCCGGGGC	3-2-2
	GCAGCCCCCGGGGC	3-1-1
	GCAGGCCCTGGCCC	1-2-1
	GCAGGCCCTGGCCC	1-2-2
	GCCCGCCTCAGTCC	1-2-1
	GCCCGCCTCAGTCC	1-2-2
	GCCCTCCCACGGCC	3-1-1
	GCCCTCCCACGGCC	3-1-2
	GCCTCCCTCAACTT	4-1-2
	GCCTCCCTCAACTT	4-1-1
	GCCTCCCTCAACTT	4-2-1
	GCCTCCCTCAACTT	4-2-2
	GCGCCTCTTGGCCC	4-2-1
	GCGCCTCTTGGCCC	4-2-2
	GCTACCACCCGGTC	3-2-1
	GCTACCACCCGGTC	3-2-2
	GGAAACACCGAGAC	2-2-1
	GGAAACACCGAGAC	2-2-2
	GGAAATCCCCGGCT	4-1-2
	GGAACTCCAGGTCC	4-1-2
	GGAACTCCAGGTCC	4-1-1
	GGACATAGGGGCCC	3-1-1
	GGACATAGGGGCCC	3-1-2
	GGCCCGGGGTGGGC	3-2-2
	GGCCCGGGGTGGGC	3-1-1
	GGCTCTGGTAACGC	3-2-1
	GGCTCTGGTAACGC	3-2-2
	GGGAACTCTGAGCC	3-2-1
	GGGAACTCTGAGCC	3-2-2
	GGGCGGTCGGTGCC	4-1-2
	GGGCGGTCGGTGCC	4-1-1
	GGTGGCTTAGGGCT	3-1-1
	GGTGGCTTAGGGCT	3-1-2
	GTCCGACTCCGGGC	3-2-1
	GTCCGACTCCGGGC	3-2-2
