## Supplementary material for "DNA writing at a single genomic site enables lineage tracing and analog recording in mammalian cells": Table S6

### Sheet: single nt
Well	1	2	3	4	5	6	7	8	9	10	11	12	13	14	15	16
A	49936	51844	39512	51058	26990	32115	55749	36607	49230	52811	43621	39657	41115	37054	41998	45027
C	129980	137105	101793	135171	68920	86063	144563	95999	129547	135309	113677	103895	111178	96037	111118	116872
G	106213	112529	82149	110842	53244	70952	116924	77825	105972	108904	95266	84321	90530	79910	90458	95920
T	70681	72791	54598	71864	36077	45538	77655	50495	69797	72809	61203	55505	59297	52112	58776	61943
sum	356810	374269	278052	368935	185231	234668	394891	260926	354546	369833	313767	283378	302120	265113	302350	319762
										Percentage of all dinucleotides:							Average	standard deviation		Shannon Entropy calculation
A	13.9951	13.8521	14.2103	13.8393	14.571	13.6853	14.1176	14.0296	13.8854	14.2797	13.9024	13.9944	13.6088	13.9767	13.8905	14.0814	13.995	0.231579		1.90874
C	36.4284	36.6327	36.6093	36.6382	37.2076	36.6744	36.6083	36.7917	36.5388	36.5865	36.2298	36.663	36.7993	36.2249	36.7514	36.5497	36.6209	0.229122
G	29.7674	30.0663	29.5445	30.0438	28.7446	30.2351	29.6092	29.8265	29.8895	29.4468	30.362	29.7557	29.9649	30.1419	29.9183	29.9973	29.8321	0.380172
T	19.8091	19.4488	19.6359	19.4788	19.4768	19.4053	19.6649	19.3522	19.6863	19.687	19.5059	19.5869	19.627	19.6565	19.4397	19.3716	19.552	0.134242

### Sheet: dinucleotides
Well	1	2	3	4	5	6	7	8	9	10	11	12	13	14	15	16
AA	7835	8345	6329	8161	4337	4896	8904	5730	7925	8568	7039	6396	6336	5900	6735	7169
AC	15186	15916	11907	15595	8344	9799	16662	11069	14697	16102	13125	12027	12643	11112	12504	13664
AG	16468	17078	13052	16493	8799	10639	18572	12287	16267	17372	14132	12947	13368	12115	13986	14926
AT	5866	5808	4424	5972	2960	3803	6377	4149	5623	5995	5211	4636	4838	4332	4838	5077
CA	8632	9098	7148	9051	4765	5843	9813	6572	8634	9236	7575	7175	7459	6644	7539	7910
CC	39997	42089	31038	41475	20950	26174	44369	29305	40009	41374	34893	31505	34244	29155	34344	35878
CG	19015	20577	14937	20355	10017	13178	20816	14061	19077	19838	17269	15417	16732	14411	16172	17014
CT	29568	30745	23171	30052	15781	19094	32505	21550	28835	30799	25576	23744	24730	21519	24757	26143
GA	16146	16847	12541	16314	8438	10238	18139	11649	15810	17014	14260	12687	13204	11775	13545	14666
GC	26646	28458	21203	28415	14003	18588	29229	20118	26951	27625	24049	21759	23010	20164	23016	24288
GG	30984	32829	23704	32366	15230	20572	34024	22634	30735	31553	27869	24292	26369	23032	26445	28025
GT	15868	16744	12440	16414	7995	10586	17529	11415	16054	16235	14008	12589	13677	12432	13292	13939
TA	6965	6767	5304	6907	3391	4320	7134	4855	6576	7075	5794	5069	5507	4883	5403	5754
TC	21530	22286	16760	22167	11180	13871	24193	15451	21259	22313	18497	17658	18452	16021	18233	19274
TG	12121	12737	9156	12302	5711	8117	13162	8586	11991	12101	10973	9614	10379	9404	10006	10370
TT	13750	13965	10525	13971	6730	8618	15337	9675	13726	14205	11862	10489	11481	9943	11433	12110
sum	286577	300289	223639	296010	148631	188336	316765	209106	284169	297405	252132	228004	242429	212842	242248	256207
Percentage of all dinucleotides:																	Average	Standard deviation		Shannon Entropy calculation
AA	2.73399	2.77899	2.83001	2.757	2.91796	2.59961	2.81092	2.74024	2.78883	2.88092	2.79179	2.80521	2.61355	2.77201	2.78021	2.79813	2.77496	0.0808245		3.46002
AC	5.2991	5.30023	5.32421	5.2684	5.6139	5.20294	5.26005	5.29349	5.17192	5.41417	5.20561	5.27491	5.21514	5.22077	5.16165	5.33319	5.28498	0.109626
AG	5.74645	5.68719	5.83619	5.57177	5.92003	5.64895	5.86302	5.87597	5.72441	5.84119	5.605	5.67841	5.51419	5.69202	5.77342	5.82576	5.73775	0.118009
AT	2.04692	1.93414	1.97819	2.0175	1.99151	2.01926	2.01316	1.98416	1.97875	2.01577	2.06677	2.0333	1.99564	2.03531	1.99713	1.9816	2.00557	0.0322211
CA	3.0121	3.02975	3.19622	3.05767	3.20593	3.10243	3.09788	3.1429	3.03833	3.10553	3.00438	3.14687	3.07678	3.12156	3.1121	3.08735	3.09611	0.0594566
CC	13.9568	14.0162	13.8786	14.0114	14.0953	13.8975	14.0069	14.0144	14.0793	13.9117	13.8392	13.8177	14.1254	13.698	14.1772	14.0035	13.9706	0.125036
CG	6.63521	6.8524	6.67907	6.87646	6.73951	6.99707	6.57143	6.72434	6.71326	6.67037	6.84919	6.76172	6.90181	6.77075	6.6758	6.64072	6.7537	0.11453
CT	10.3176	10.2385	10.3609	10.1524	10.6176	10.1383	10.2616	10.3058	10.1471	10.3559	10.1439	10.4139	10.2009	10.1103	10.2197	10.2039	10.2618	0.131666
GA	5.63409	5.61026	5.6077	5.5113	5.67715	5.43603	5.72633	5.57086	5.56359	5.72082	5.65577	5.56438	5.44654	5.53227	5.59138	5.72428	5.5983	0.090462
GC	9.29802	9.47687	9.4809	9.59934	9.42132	9.86959	9.22735	9.62096	9.48414	9.28868	9.53826	9.54325	9.49144	9.47369	9.50101	9.47983	9.48717	0.148347
GG	10.8118	10.9325	10.5992	10.9341	10.2469	10.923	10.7411	10.8242	10.8157	10.6094	11.0533	10.6542	10.877	10.8212	10.9165	10.9384	10.7937	0.193495
GT	5.53708	5.57596	5.56254	5.54508	5.37909	5.62081	5.53376	5.45895	5.64946	5.45889	5.55582	5.52139	5.64165	5.84095	5.48694	5.44052	5.55056	0.107037
TA	2.43041	2.2535	2.37168	2.33337	2.28149	2.29377	2.25214	2.32179	2.31412	2.37891	2.298	2.22321	2.27159	2.29419	2.23036	2.24584	2.29965	0.0574554
TC	7.51282	7.42152	7.49422	7.4886	7.52198	7.36503	7.63752	7.38908	7.48111	7.50256	7.33624	7.7446	7.6113	7.52718	7.52658	7.52282	7.5052	0.102417
TG	4.22958	4.24158	4.0941	4.15594	3.8424	4.30985	4.15513	4.10605	4.21967	4.06886	4.35209	4.21659	4.28125	4.4183	4.13048	4.04751	4.17934	0.137367
TT	4.79801	4.65052	4.70625	4.71977	4.52799	4.57586	4.84176	4.62684	4.83022	4.77632	4.70468	4.60036	4.73582	4.67154	4.71954	4.72665	4.70076	0.0890085
