## Supplementary material for "DNA writing at a single genomic site enables lineage tracing and analog recording in mammalian cells": Table S7

### Sheet: plasmids
Plasmid Name at Addgene	Gene expressed	Figure	Notes
pcDNA-Cas9-T2A-TdT	Cas9-T2A-TdT	2, 3, 4, 5
pcDNA-Cas9-T2A-STOP-TdT	Cas9	2, 3
pTBL515 AA sgRNA	AA sgRNA	2C
pTBL402 AC sgRNA	AC sgRNA	2C
pTBL601 AG	AG sgRNA	2C
pTBL509 AT sgRNA	AT sgRNA	2C
pTBL510 CA sgRNA	CA sgRNA	2C
pTBL511 CC sgRNA	CC sgRNA	2C
pTBL602 CG	CG sgRNA	2C
pTBL516 CT sgRNA	CT sgRNA	2C
pTBL581 GA	GA sgRNA	2C
pTBL322 GC	GC sgRNA	2C	This construct was used in the paper, but it lacks a leading G for optimal expression from the U6 promoter, so we have also made available pTBL401, which has the same spacer sequence, but with a leading G.
pTBL251 GG sgRNA	GG sgRNA	2C
pTBL063 GT sgRNA	GT sgRNA	2
pTBL508 TA sgRNA	TA sgRNA	2C
pTBL250 TC sgRNA	TC sgRNA	2C
pTBL514 TG sgRNA	TG sgRNA	2C
pTBL513 TT sgRNA	TT sgRNA	2C
pTBL405 CHYRON1 integration construct	CHYRON20 integrates at site 3	3, 6
pTBL436 HEK293site3EQR sgRNA	sgRNA for integating constructs at site 3	3
pTBL649 CHYRON2 integration construct	CHYRON16 integrates at AAVS1	6
pTBL437 AAVS1 EQR sgRNA	sgRNA for integating constructs at AAVS1	4, 6
pTBL680 CHYRON3 integration construct	CHYRON20i integrates at AAVS1	4
pTBL681 CHYRON4 integration construct	CHYRON16i integrates at AAVS1	4, 5
pcDNA-TdT	TdT	S2B-C
pTBL210	Cas9-XTEN-TdT	S2A
pJHG003	Cas9-XTEN-dTdT	S2A
pJHG004	dTdT	S2A
pTBL472	Cas9-10xFlag-TdT	S2C
pTBL469	Cas9-15xFlag-TdT	S2C
pTBL227 NheI-Cas9-KpnI-5xFlag-FseI-TdT-NotI	Cas9-5xFlag-TdT	S2C
pTBL235 NheI-Cas9-KpnI-GSAlinker-FseI-TdT-NotI	Cas9-GSAlinker-TdT	S2C
pTBL716	Cas9-ODD-T2A-TdT, under the control of 4xHRE-YBTATA	6, S4E-F

### Sheet: NGS data sets
SRA sample name	Figure
Cas9-at-site3	S2A
Cas9-XTEN-TdT-at-site3	S2A
Cas9-XTEN-dTdT-at-site3	S2A
dTdT-at-site3	S2A
Cas9-at-site3-ratio-control	S2B
1-Cas9to1.4-TdT	S2B
1-Cas9to2.8-TdT	S2B
1-Cas9to4.2-TdT	S2B
1-Cas9to5.6-TdT	S2B
Cas9-at-site3-ratio-control_TR	S2B
1-Cas9to1.4-TdT_TR	S2B
1-Cas9to2.8-TdT_TR	S2B
1-Cas9to4.2-TdT_TR	S2B
1-Cas9to5.6-TdT_TR	S2B
Cas9-5xFlag-TdT	S2C
Cas9-GSA-TdT	S2C
Cas9-10xFlag-TdT	S2C
Cas9-2xGSA-TdT	S2C
Cas9-15xFlag-TdT	S2C
TdT-XTEN-Cas9-XTEN-TdT	S2C
Cas9-T2A-TdT	S2C
Cas9+TdT	S2C
Cas9+TdT_2ndcontrol	S2C
Cas9-5xFlag-TdT+TdT	S2C
Cas9-GSA-TdT+TdT	S2C
Cas9-10xFlag-TdT+TdT	S2C
Cas9-2xGSA-TdT+TdT	S2C
Cas9-15xFlag-TdT+TdT	S2C
TdT-XTEN-Cas9-XTEN-TdT+TdT	S2C
Cas9-T2A-TdT+TdT	S2C
Cas9+TdT-TdTaddcontrol	S2C
Cas9-5xFlag-TdT_TR	S2C
Cas9-GSA-TdT_TR	S2C
Cas9-10xFlag-TdT_TR	S2C
Cas9-2xGSA-TdT_TR	S2C
Cas9-15xFlag-TdT_TR	S2C
TdT-XTEN-Cas9-XTEN-TdT_TR	S2C
Cas9-T2A-TdT_TR	S2C
Cas9+TdT_TR	S2C
Cas9-5xFlag-TdT+TdT_TR	S2C
Cas9-GSA-TdT+TdT_TR	S2C
Cas9-10xFlag-TdT+TdT_TR	S2C
Cas9-2xGSA-TdT+TdT_TR	S2C
Cas9-15xFlag-TdT+TdT_TR	S2C
TdT-XTEN-Cas9-XTEN-TdT+TdT_TR	S2C
Cas9-T2A-TdT+TdT_TR	S2C
Cas9+TdT-TdTaddcontrol_TR	S2C
Cas9-GT	2C
Cas9+TdT-GT	2C
Cas9-AC	2C
Cas9+TdT-AC	2C
Cas9-TA	2C
Cas9+TdT-TA	2C
Cas9-GT_TR	2C
Cas9+TdT-GT_TR	2C
Cas9-AC_TR	2C
Cas9+TdT-AC_TR	2C
Cas9-TA_TR	2C
Cas9+TdT-TA_TR	2C
Q5-balanced	S1C
Q5-Gcrich	S1C
Q5-65percentGC	S1C
Q5-mixture	S1C
Phu-balanced	S1C
Phu-Gcrich	S1C
Phu-65percentGC	S1C
Phu-mixture	S1C
Q5-balanced_TR	S1C
Q5-Gcrich_TR	S1C
Q5-65percentGC_TR	S1C
Q5-mixture_TR	S1C
Phu-balanced_TR	S1C
Phu-Gcrich_TR	S1C
Phu-65percentGC_TR	S1C
Phu-mixture_TR	S1C
Cas9-TT	2C
Cas9+TdT-TT	2C
Cas9-TG_BR	2C
Cas9+TdT-TG_BR	2C
Cas9-AA	2C
Cas9+TdT-AA	2C
Cas9-CT	2C
Cas9+TdT-CT	2C
Cas9-TT_TR	2C
Cas9+TdT-TT_TR	2C
Cas9-TG_BR_TR	2C
Cas9+TdT-TG_BR_TR	2C
Cas9-AA_TR	2C
Cas9+TdT-AA_TR	2C
Cas9-CT_TR	2C
Cas9+TdT-CT_TR	2C
Cas9+TdT-biorep1	2A-B
Cas9+TdT-biorep2	2A-B
Cas9+TdT-biorep3	2A-B
Cas9-biorep1	2A-B
Cas9-biorep2	2A-B
Cas9-biorep3	2A-B
Cas9+TdT-biorep1_TR	2A-B
Cas9+TdT-biorep2_TR	2A-B
Cas9+TdT-biorep3_TR	2A-B
Cas9-biorep1_TR	2A-B
Cas9-biorep2_TR	2A-B
Cas9-biorep3_TR	2A-B
Cas9-GG_BR	2C
Cas9+TdT-GG_BR	2C
Cas9-GG_BR_TR	2C
Cas9+TdT-GG_BR_TR	2C
Cas9-TC_BR	2C
Cas9+TdT-TC_BR	2C
Cas9-TC_BR_TR	2C
Cas9+TdT-TC_BR_TR	2C
Cas9-CA_BR	2C
Cas9+TdT-CA_BR	2C
Cas9-CA_BR_TR	2C
Cas9+TdT-CA_BR_TR	2C
Cas9-AT	2C
Cas9+TdT-AT	2C
Cas9-CC_BR	2C
Cas9+TdT-CC_BR	2C
Cas9-AT_TR	2C
Cas9+TdT-AT_TR	2C
Cas9-CC_BR_TR	2C
Cas9+TdT-CC_BR_TR	2C
CHYRON1+Cas9+TdT-1d	3B-D
CHYRON1+Cas9-1d	3B-D
CHYRON1+Cas9+TdT-2d	3B-D
CHYRON1+Cas9-2d	3B-D
CHYRON1+Cas9+TdT-3d	3B-D
CHYRON1+Cas9-3d	3B-D
CHYRON1+Cas9+TdT-6d	3B-D
CHYRON1+Cas9-6d	3B-D
CHYRON1+Cas9+TdT-9d	3B-D
CHYRON1+Cas9-9d	3B-D
CHYRON1-0d	3B-D
CHYRON1+Cas9+TdT-1d_TR	3B-D
CHYRON1+Cas9-1d_TR	3B-D
CHYRON1+Cas9+TdT-2d_TR	3B-D
CHYRON1+Cas9-2d_TR	3B-D
CHYRON1+Cas9+TdT-3d_TR	3B-D
CHYRON1+Cas9-3d_TR	3B-D
CHYRON1+Cas9+TdT-6d_TR	3B-D
CHYRON1+Cas9-6d_TR	3B-D
CHYRON1+Cas9+TdT-9d_TR	3B-D
CHYRON1+Cas9-9d_TR	3B-D
CHYRON1-0d_TR	3B-D
Cas9-TC	2C
Cas9+TdT-TC	2C
Cas9-GG	2C
Cas9+TdT-GG	2C
Cas9-TT_BR	2C
Cas9+TdT-TT_BR	2C
Cas9-TG	2C
Cas9+TdT-TG	2C
Cas9-AA_BR	2C
Cas9+TdT-AA_BR	2C
Cas9-CT_BR	2C
Cas9+TdT-CT_BR	2C
Cas9-TC_TR	2C
Cas9+TdT-TC_TR	2C
Cas9-GG_TR	2C
Cas9+TdT-GG_TR	2C
Cas9-TT_BR_TR	2C
Cas9+TdT-TT_BR_TR	2C
Cas9-TG_TR	2C
Cas9+TdT-TG_TR	2C
Cas9-AA_BR_TR	2C
Cas9+TdT-AA_BR_TR	2C
Cas9-CT_BR_TR	2C
Cas9+TdT-CT_BR_TR	2C
Cas9-GT_BR	2C
Cas9+TdT-GT_BR	2C
Cas9-GT_BR_TR	2C
Cas9+TdT-GT_BR_TR	2C
Cas9-GA	2C
Cas9+TdT-GA	2C
Cas9-GAbiorep	2C
Cas9+TdT-GAbiorep	2C
Cas9-GA_TR	2C
Cas9+TdT-GA_TR	2C
Cas9-GAbiorep_TR	2C
Cas9+TdT-GAbiorep_TR	2C
Cas9-AG	2C
Cas9+TdT-AG	2C
Cas9-AGbiorep	2C
Cas9+TdT-AGbiorep	2C
Cas9-AG_TR	2C
Cas9+TdT-AG_TR	2C
Cas9-AGbiorep_TR	2C
Cas9+TdT-AGbiorep_TR	2C
Cas9-CG	2C
Cas9+TdT-CG	2C
Cas9-CGbiorep	2C
Cas9+TdT-CGbiorep	2C
Cas9-CG_TR	2C
Cas9+TdT-CG_TR	2C
Cas9-CGbiorep_TR	2C
Cas9+TdT-CGbiorep_TR	2C
Cas9-GC_BR	2C
Cas9+TdT-GC_BR	2C
Cas9-GC_BR_TR	2C
Cas9+TdT-GC_BR_TR	2C
Cas9-TA_BR	2C
Cas9+TdT-TA_BR	2C
Cas9-TA_BR_TR	2C
Cas9+TdT-TA_BR_TR	2C
Cas9-AT_BR	2C
Cas9+TdT-AT_BR	2C
Cas9-CC	2C
Cas9+TdT-CC	2C
Cas9-CC_TR	2C
Cas9+TdT-CC_TR	2C
Cas9-CA	2C
Cas9+TdT-CA	2C
Cas9-CA_TR	2C
Cas9+TdT-CA_TR	2C
Cas9-GC	2C
Cas9+TdT-GC	2C
Cas9-GC_TR	2C
Cas9+TdT-GC_TR	2C
CHYRON1LTdilution_1-1	S4F
CHYRON1LTdilution_1-2	S4F
CHYRON1LTdilution_2-1	S4F
CHYRON1LTdilution_2-2	S4F
CHYRON1LT_1-1-1	S4B-D
CHYRON1LT_1-1-2	S4B-D
CHYRON1LT_1-2-1	S4B-D
CHYRON1LT_1-2-2	S4B-D
CHYRON1LT_2-1-1	S4B-D
CHYRON1LT_2-1-2	S4B-D
CHYRON1LT_2-2-1	S4B-D
CHYRON1LT_2-2-2	S4B-D
c4c5-6d	3E-F
c4c5-6d-biorep	3E-F
c4c5+Cas9+TdT-6d	3E-F
c4c5+Cas9+TdT-6d-biorep	3E-F
c4c10-6d	3E-F
c4c10-6d-biorep	3E-F
c4c10+Cas9+TdT-6d	3E-F
c4c10+Cas9+TdT-6d-biorep	3E-F
c4c5-15d	3E-F
c4c5-15d-biorep	3E-F
c4c5+Cas9+TdT-15d	3E-F
c4c5+Cas9+TdT-15d-biorep	3E-F
c4c10-15d	3E-F
c4c10-15d-biorep	3E-F
c4c10+Cas9+TdT-15d	3E-F
c4c10+Cas9+TdT-15d-biorep	3E-F
CHYRON3-0day	4
CHYRON4-0day	4
CHYRON3-1day	4
CHYRON4-1day	4
CHYRON3-2day	4
CHYRON4-2day	4
CHYRON3-3day	4
CHYRON4-3day	4
CHYRON3-6day	4
CHYRON4-6day	4
CHYRON3-9day	4
CHYRON4-9day	4
CHYRON3-0dayTR	4
CHYRON4-0dayTR	4
CHYRON3-1dayTR	4
CHYRON4-1dayTR	4
CHYRON3-2dayTR	4
CHYRON4-2dayTR	4
CHYRON3-3dayTR	4
CHYRON4-3dayTR	4
CHYRON3-6dayTR	4
CHYRON4-6dayTR	4
CHYRON3-9dayTR	4
CHYRON4-9dayTR	4
CHYRON3-0dayTR2	4
CHYRON4-0dayTR2	4
CHYRON3-1dayTR2	4
CHYRON4-1dayTR2	4
CHYRON3-2dayTR2	4
CHYRON4-2dayTR2	4
CHYRON3-3dayTR2	4
CHYRON4-3dayTR2	4
CHYRON3-6dayTR2	4
CHYRON4-6dayTR2	4
CHYRON3-9dayTR2	4
CHYRON4-9dayTR2	4
405c22_12hr_0	6B
405c22_12hr_1	6B
405c22_12hr_2	6B
405c22_12hr_3	6B
405c22_24hr_0	6B
405c22_24hr_1	6B
405c22_24hr_2	6B
405c22_24hr_3	6B
405c22_48hr_0	6B
405c22_48hr_1	6B
405c22_48hr_2	6B
405c22_48hr_3	6B
405c22_72hr_0	6B
405c22_72hr_1	6B
405c22_72hr_2	6B
405c22_72hr_3	6B
405c22_96hr_0	6B
405c22_96hr_1	6B
405c22_96hr_2	6B
405c22_96hr_3	6B
649c1_12hr_0	6B-C
649c1_12hr_1	6B-C
649c1_12hr_2	6B-C
649c1_12hr_3	6B-C
649c1_24hr_0	6B-C
649c1_24hr_1	6B-C
649c1_24hr_2	6B-C
649c1_24hr_3	6B-C
649c1_48hr_0	6B-C
649c1_48hr_1	6B-C
649c1_48hr_2	6B-C
649c1_48hr_3	6B-C
649c1_72hr_0	6B-C
649c1_72hr_1	6B-C
649c1_72hr_2	6B-C
649c1_72hr_3	6B-C
649c1_96hr_0	6B-C
649c1_96hr_1	6B-C
649c1_96hr_2	6B-C
649c1_96hr_3	6B-C
649c1_12hr_0_TR2	6B-C
649c1_12hr_1_TR2	6B-C
649c1_12hr_2_TR2	6B-C
649c1_12hr_3_TR2	6B-C
649c1_24hr_0_TR2	6B-C
649c1_24hr_1_TR2	6B-C
649c1_24hr_2_TR2	6B-C
649c1_24hr_3_TR2	6B-C
649c1_48hr_0_TR2	6B-C
649c1_48hr_1_TR2	6B-C
649c1_48hr_2_TR2	6B-C
649c1_48hr_3_TR2	6B-C
649c1_72hr_0_TR2	6B-C
649c1_72hr_1_TR2	6B-C
649c1_72hr_2_TR2	6B-C
649c1_72hr_3_TR2	6B-C
649c1_96hr_0_TR2	6B-C
649c1_96hr_1_TR2	6B-C
649c1_96hr_2_TR2	6B-C
649c1_96hr_3_TR2	6B-C
649c1_12hr_0_TR3	6B-C
649c1_12hr_1_TR3	6B-C
649c1_12hr_2_TR3	6B-C
649c1_12hr_3_TR3	6B-C
649c1_24hr_0_TR3	6B-C
649c1_24hr_1_TR3	6B-C
649c1_24hr_2_TR3	6B-C
649c1_24hr_3_TR3	6B-C
649c1_48hr_0_TR3	6B-C
649c1_48hr_1_TR3	6B-C
649c1_48hr_2_TR3	6B-C
649c1_48hr_3_TR3	6B-C
649c1_72hr_0_TR3	6B-C
649c1_72hr_1_TR3	6B-C
649c1_72hr_2_TR3	6B-C
649c1_72hr_3_TR3	6B-C
649c1_96hr_0_TR3	6B-C
649c1_96hr_1_TR3	6B-C
649c1_96hr_2_TR3	6B-C
649c1_96hr_3_TR3	6B-C
681c5LT-0	5C-D; this is well 2-1-1
681c5LT-1	5C-D; this is well 2-2-2
681c5LT-2	5C-D; this is well 3-1-2
681c5LT-3	5C-D; this is well 1-1-2
681c5LT-4	5C-D; this is well 4-1-1
681c5LT-5	5C-D; this is well 4-2-1
681c5LT-6	5C-D; this is well 1-2-1
681c5LT-7	5C-D; this is well 4-1-2
681c5LT-8	5C-D; this is well 1-1-1
681c5LT-9	5C-D; this is well 2-1-2
681c5LT-10	5C-D; this is well 2-2-1
681c5LT-11	5C-D; this is well 3-2-1
681c5LT-12	5C-D; this is well 4-2-2
681c5LT-13	5C-D; this is well 3-2-2
681c5LT-14	5C-D; this is well 3-1-1
681c5LT-15	5C-D; this is well 2-2-2
649c1LT_0	data not shown because we did not do a final grow-out in this experiment and our sampling efficiency was very low, it was used for the abundance cutoff shown in Figure S5C; this is well 2-1-1
649c1LT_1	data not shown because we did not do a final grow-out in this experiment and our sampling efficiency was very low, it was used for the abundance cutoff shown in Figure S5C; this is well 1-1-2
649c1LT_2	data not shown because we did not do a final grow-out in this experiment and our sampling efficiency was very low, it was used for the abundance cutoff shown in Figure S5C; this is well 1-2-1
649c1LT_3	data not shown because we did not do a final grow-out in this experiment and our sampling efficiency was very low, it was used for the abundance cutoff shown in Figure S5C; this is well 2-2-2
649c1LT_4	data not shown because we did not do a final grow-out in this experiment and our sampling efficiency was very low, it was used for the abundance cutoff shown in Figure S5C; this is well 4-2-1
649c1LT_5	data not shown because we did not do a final grow-out in this experiment and our sampling efficiency was very low, it was used for the abundance cutoff shown in Figure S5C; this is well 1-1-1
649c1LT_6	data not shown because we did not do a final grow-out in this experiment and our sampling efficiency was very low, it was used for the abundance cutoff shown in Figure S5C; this is well 2-2-1
649c1LT_7	data not shown because we did not do a final grow-out in this experiment and our sampling efficiency was very low, it was used for the abundance cutoff shown in Figure S5C; this is well 4-1-2
649c1LT_8	data not shown because we did not do a final grow-out in this experiment and our sampling efficiency was very low, it was used for the abundance cutoff shown in Figure S5C; this is well 3-1-1
649c1LT_9	data not shown because we did not do a final grow-out in this experiment and our sampling efficiency was very low, it was used for the abundance cutoff shown in Figure S5C; this is well 3-2-1
649c1LT_10	data not shown because we did not do a final grow-out in this experiment and our sampling efficiency was very low, it was used for the abundance cutoff shown in Figure S5C; this is well 1-2-2
649c1LT_11	data not shown because we did not do a final grow-out in this experiment and our sampling efficiency was very low, it was used for the abundance cutoff shown in Figure S5C; this is well 3-1-2
649c1LT_12	data not shown because we did not do a final grow-out in this experiment and our sampling efficiency was very low, it was used for the abundance cutoff shown in Figure S5C; this is well 4-1-1
649c1LT_13	data not shown because we did not do a final grow-out in this experiment and our sampling efficiency was very low, it was used for the abundance cutoff shown in Figure S5C; this is well 4-2-2
649c1LT_14	data not shown because we did not do a final grow-out in this experiment and our sampling efficiency was very low, it was used for the abundance cutoff shown in Figure S5C; this is well 2-1-2
649c1LT_15	data not shown because we did not do a final grow-out in this experiment and our sampling efficiency was very low, it was used for the abundance cutoff shown in Figure S5C; this is well 3-2-2

### Sheet: NGS primers and reference seqs
Primer	Sequence
Site3-F	ACACTCTTTCCCTACACGACGCTCTTCCGATCTNNNNNNATCCCAGGGAAACGCCCATG
Site3-R	TTCAGACGTGTGCTCTTCCGATCTNNNNNNCCCAGCCAAACTTGTCAACC
CHYRON-NGS-closerF	ACACTCTTTCCCTACACGACGCTCTTCCGATCTNNNNNCTTGTGGAAAGGACGAAACACC
CHYRON-UMI-NGS-R	TTCAGACGTGTGCTCTTCCGATCTnnnnnnnnnnnnnnnnnnnnNNNNNTATGTAGAGAGGTACCTCGAGC
NGS-adapter-R	TTCAGACGTGTGCTCTTCCGATCT
	size of amplicon without adaptors or barcodes	size of amplicon after 1st PCR	size of amplicon in final library	reference sequence
CHYRON16i-noUMI	175	237	316	CTTGTGGAAAGGACGAAACACCGAGACTGAGCACGTGAGggTTAGAGCTAGAAAT
CHYRON20i-UMI	179	261	340	CTTGTGGAAAGGACGAAACACCGGCCCAGACTGAGCACGTGAGggTTAGAGCTAGAAATAGCAAGTTAAccTAAGGCTAGTCCGTTATCAACTTGAAAAAGTGGCACCGAGTCGGTGCTTTTTTCTAGACCCAGCAATTGTGAGCGCTCACAATGCCGCTCGAGGTACCTCTCTACATA
CHYRON16i-UMI	195	277	356	CTTGTGGAAAGGACGAAACACCGAGACTGAGCACGTGAGggTTAGAGCTAGAAATAGCAAGTTAAccTAAGGCTAGTCCGTTATCAACTTGAAAAAGTGGCACCGAGTCGGTGCTTTTTTCTAGACCCAGCAATTGTGAGCGCTCACAATGCCGCTCGAGGTACCTCTCTACATA
CHYRON20-UMI	158	240	319	CTTGTGGAAAGGACGAAACACCGGCCCAGACTGAGCACGTGAGggTTAGAGCTAGAAATAGCAAGTTAAccTAAGGCTAGTCCGTTATCAACTTGAAAAAGTGGCACCGAGTCGGTGCTTTTTTTAAGCTTGGGCCGCTCGAGGTACCTCTCTACATA
CHYRON16-UMI	154	236	315	CTTGTGGAAAGGACGAAACACCGAGACTGAGCACGTGAGggTTAGAGCTAGAAATAGCAAGTTAAccTAAGGCTAGTCCGTTATCAACTTGAAAAAGTGGCACCGAGTCGGTGCTTTTTTTAAGCTTGGGCCGCTCGAGGTACCTCTCTACATA
Site3	249	321	400	atcccagggaaacgcccatgcaattagtctatttctgctgcaagtaagcatgcatttgtaggcttgatgctttttttctgcttctccagccctggcctgggtcaatccttggggcccagactgagcacgtgatggcagaggaaaggaagccctgcttcctccagagggcgtcgcaggacagcttttcctagacaggggctagtatgtgcagctcctgcaccgggatactggttgacaagtttggctggg
